# Cell-envelope synthesis is required for surface-to-mass coupling, which determines dry-mass density in *Bacillus subtilis*

**DOI:** 10.1101/2021.05.05.442853

**Authors:** Yuki Kitahara, Enno R. Oldewurtel, Sean Wilson, Yingjie Sun, Ethan C. Garner, Sven van Teeffelen

## Abstract

Cells must increase their volumes in response to biomass growth to maintain intracellular mass density, the ratio of dry mass to cell volume, within physiologically permissive bounds. To increase volume, bacteria enzymatically expand their cell envelopes and insert new envelope material. Recently, we demonstrated that the Gram-negative bacterium *Escherichia coli* expands cell-surface area rather than volume in proportion to mass. Here, we investigate the regulation of cell-volume growth in the evolutionarily distant *Bacillus subtilis*. First, we demonstrate that the coupling of surface growth to mass growth is conserved in *B. subtilis*. Therefore, mass density changes with cell shape at the single-cell level. Interestingly, mass density varies by more than 30% when we systematically change cell width by modulation of cell-wall insertion, without any effect on mass-growth rate. Second, we demonstrate that the coupling of surface- and mass growth is broken if peptidoglycan or membrane synthesis are inhibited. Once transient perturbations are relieved, the surface-to-mass ratio is rapidly restored. In conclusion, we demonstrate that surface-to-mass coupling is a conserved principle for volume regulation in bacteria, and that envelope synthesis provides an important link between surface growth and biomass growth in *B. subtilis*.
