## Supplementary file1 for "Cell-envelope synthesis is required for surface-to-mass coupling, which determines dry-mass density in *Bacillus subtilis*"

### Sheet: Sheet1
Figure	Experiment	Strain	Medium	width * (μm)	S/M * (μm2/pg)	ρ * (g/mL)	MreB activity or density *	texp ** (min)	Number of considered cells	tMciZ *** (min)
1B-1C, S1-3	snapshot, steady state in GlcCaa	PY79 (WT)	S750 + GlcCaa						274
1B, S1-3, 4	snapshot, steady state in Glc	PY79 (WT)	S750 + Glc						292
1B, S1-3	snapshot, steady state in LB	PY79 (WT)	LB miller						29
1D, S1-5	timelapse, steady state in GlcCaa	bAB56	S750 + GlcCaa, IPTG 1mM	0.885	16.333	0.299		0	65	-30
1E, S1-6	timelapse, nutrient upshift	bAB56	S750 + Glc, IPTG 1mM (+ 0.4% Caa for upshift)	0.848	16.439	0.313		-30	22	-80
1F, S1-6	timelapse, nutrient downshift	bAB56	S750 + GlcCaa, IPTG 1mM (+ 0.4% αMG for downshift)	0.851	15.665	0.313		-30	59	-60
2A-2D	snapshot, aPBP titration (WT)	PY79 (WT)	S750 + GlcCaa						69
2A-2D	snapshot, aPBP titration (0mM)	bMD586	S750 + GlcCaa						94
2A-2D	snapshot, aPBP titration (0.001mM)	bMD586	S750 + GlcCaa						77
2A-2D	snapshot, aPBP titration (0.01mM)	bMD586	S750 + GlcCaa						82
2A-2D	snapshot, aPBP titration (0.1mM)	bMD586	S750 + GlcCaa						89
2A-2D	snapshot, aPBP titration (1mM)	bMD586	S750 + GlcCaa						65
2A-2D	snapshot, aPBP titration (delta4)	bSW164	S750 + GlcCaa						65
2A-2D	snapshot, aPBP titration (delta PonA)	bKY42	S750 + GlcCaa						75
3A, 3B, 3D, 3E, S3-1, 2	timelapse, vancomycin treatment	bAB56	S750 + GlcCaa, IPTG 1mM (+ 50 μg/mL vancomycin)	0.86	15.559	0.313		-30	63	-60
3C-3E	MreB, vancomycin treatment	bYS19	S750 + GlcCaa (+ 50 μg/mL vancomycin)				1.325 μm-1		N =16-11-10-12-6-8-8-6-7-10-8 every 2 min from t = -1~19 min
3E, S3-3, 4	timelapse, DCS treatment	bAB56	S750 + GlcCaa, IPTG 1mM (+ 10 mM D-cycloserine)	0.891	15.92	0.296		-30	43	-60
3E, S3-3, 4	timelapse, penicillin treatment	bAB56	S750 + GlcCaa, IPTG 1mM (+ 0.5 mg/mL penicillin G)	0.87	15.688	0.307		-30	46	-60
3E, S3-3, 4	timelapse, bacitracin treatment	bAB56	S750 + GlcCaa, IPTG 1mM (+ 0.5 mg/mL bacitracin)	0.872	16.077	0.3		-30	23	-60
S3-4	MreB, DCS treatment	bYS19	S750 + GlcCaa (+ 10 mM D-cycloserine)				1.325 μm-1		N =13-11-8-4-5-6-4-9-9-4-12 every 2 min from t = -1~19 min
S3-4	MreB, bacitracin treatment	bYS19	S750 + GlcCaa (+ 0.5 mg/mL bacitracin)				1.325 μm-1		N =10-6-11-11-11-9-7-8-10-10-12 every 2 min from t = -1~19 min
S3-4	MreB, penicillinG treatment	bYS19	S750 + GlcCaa (+ 0.5 mg/mL penicillin G)				1.325 μm-1		N =18-11-12-12-16-14-17-18-27-10-24 every 2 min from t = -1~19 min
3F, 3G, S3-5B, 6	timelapse, chloramphenicol treatment	bAB56	S750 + GlcCaa, IPTG 1mM (+ 100 μg/mL chloramphenicol)	0.837	15.638	0.318		-30	24	-60
3G	MreB, chloramphenicol treatment	bYS19	S750 + GlcCaa (+ 100 μg/mL chloramphenicol)				1.325 μm-1		N =9-10-15-9-12-6-10-8-15-7-8-10-7-6-11-13 every 2 min during t = -1~29 min
4A, 4C, S4-3, S5-2	timelapse, cerulenin treatment	bAB56	S750 + GlcCaa, IPTG 1mM (+ 100 μg/mL cerulenin)	0.868	15.285	0.315		-30	35	-60
S4-1	timelapse, cerulenin treatment	bAB56	S750 + GlcCaa, IPTG 1mM containing 100 μg/mL cerulenin	0.875	15.688	0.312		0	31	-30
4C	MreB, cerulenin treatment	bYS19	S750 + GlcCaa (+ 100 μg/mL cerulenin)				1.325 μm-1		N =6-5-12-7-10-10-9-6-4-5-6-7-10-12-6-9 every 2 min from t = -1~29 min
S4-2	timelapse, cerulenin treatment (carried out at Garner lab)	bYS19	S750 + GlcCaa, IPTG 1mM containing 100 μg/mL cerulenin						38
S4-2	MreB, cerulenin treatment (TIRF-imaging, carried out at Garner lab)	bYS19	S750 + GlcCaa, IPTG 1mM containing 100 μg/mL cerulenin				1.7 μm-2		N =23-31-17-22-16-49 when t = 0, 10, 14, 18, 20, 30 min
4D, 4E, S4-4	snapshot during accDA overexpression	bSW305	LB miller (+ 10 mM Xylose)	0.845	15.781	0.307			N =10-38-41-55-29-33 when t = -15, 0, 30, 60 90, 120 min
5A, 5B, S5-1, 2	timelapse, cerulenin recovery	bAB56	S750 + GlcCaa, IPTG 1mM	0.803	16.554	0.319		0	23	-50
5C, 5D	cerulenin recovery	PY79	S750 + GlcCaa	0.807	16.116	0.325			N =60-34-38-43-30-24-44-30-49-32 when t = -60, -30, 0, 30, 60, 90, 120, 150, 180, 210 min
* used for normalization
** time of placing cells on agarose pad
*** time of MciZ induction prior to placing cells on agarose pad
