## Supplementary file2 for "Cell-envelope synthesis is required for surface-to-mass coupling, which determines dry-mass density in *Bacillus subtilis*"

### Sheet: oligonucleotides
Name	Sequence
oAB49	GCTGTTTCCCCGCTTACAGC
oAB50	GCTATACGAACGGTAGTTGACCAGTGCTCCCTGGAAGAAGCCCCCTTTTGCTC
oSW40	CAGGGAGCACTGGTC
oSW42	TTCTGCTCCCTCGC
oMD232	GGTAGTTCCTCCTTAAAGCTTAATTGTTATCCGCTCACAAT
oMD234	ATACGAACGGTACTGAGCGAGGGAGCAGAATAATGGATTTCCTTACGCGAAATACG
oAB51	GCGGATAACAATTAAGCTTTAAGGAGGAACTACCGTGAAAGTGCACCGCATGCC
0AB52	AACAAAAATCCATTGACAAACACCA
oMK68	CCTCAGCATTTTCTTCATGGGCTTTG
oMK179	ATACGAACGGTAGTTGACCAGTGCTCCCTGTCTCTTTTCTCCTAAATTCTAGCCATATC
oJM28	TTCTGCTCCCTCGCTCAG
oJM29	CAGGGAGCACTGGTCAAC
oMK180	ATACGAACGGTACTGAGCGAGGGAGCAGAAAGGATCGGAGGGGATATGGAG
oMK181	GCAAATACCGTGACCGAGCTG
oMK173	ATACGAACGGTAGTTGACCAGTGCTCCCTGAACGGGTTCCCCCTTTTTTTATGTTTC
oMK174	GCTTCATCAAATCTCATCTATAATACCC
oMK175	ATACGAACGGTACTGAGCGAGGGAGCAGAAAAATAACCCGGCTCCTCGGAG
oMK176	CGGAGAGCTACGGCTTTATCG
oMK167	ATACGAACGGTAGTTGACCAGTGCTCCCTGGAACTCACCTCGCCTTTCTAAAG
oMK168	CCTTCCGCTTACAGATTATTCATAG
oMK170	ATACGAACGGTACTGAGCGAGGGAGCAGAATGGAATTCGGCGATTTTTTGAACTTTG
oMK171	CAGGTTGCCCTGCACTGTTTTAG
oMD191	TTTGGATGGATTCAGCCCGATTG
oMD108	ACGAACGGTAGTTGACCAGTGCTCCCTGTCTTGACACTCCTTATTTGATTTTTTGAAGAC
oSW38	CATTATACGAACGGTACTGAGCGAGGGAGCAGAAGAATTCGAGCTTGCATG
oSW39	GGTAGTTCCTCCTTAATCG
oSKH071	TTTGAATGGATCGATTAAGGAGGAACTACCTTGTTAAAGGATATATTCACG
oSKH072	TCTTTCGGTAAGTCCCGTCTAGCCTTGCCCTTAGTTTACCCCGATATATT
oMD196	GGGCAAGGCTAGACGGG
oMD197	TCACATACTCGTTTCCAAACGGATC

### Sheet: DNA fragment
Name	Description
upstream of the mciZ gene	amplified from PY79 genomic DNA using primers oAB49 and oAB50
spectinomycin-resistance cassette loxP-spec-loxP	amplified from pWX466 using primers oSW40 and oSW42
lacI gene and pHyperSpank promoter with an optimized RBS	amplified from pDR111 using primers oMD234 and oMD232
mciZ coding region and downstream sequence	amplified from PY79 genomic DNA using primers oAB51 and oAB52
upstream of the pbpD gene	amplified from PY79 genomic DNA using primers oMK68 and oMK179
erythromycin-resistance cassette loxP-erm-loxP	amplified from pWX469 using primers oJM28 and oJM29
downstream of the pbpD gene	amplified from PY79 genomic DNA using primers oMK180 and oMK181
upstream of the pbpG gene	amplified from PY79 genomic DNA using primers oMK174 and oMK173
downstream of the pbpG gene	amplified from PY79 genomic DNA using primers oMK175 and oMK176
upstream of the pbpF gene	amplified from PY79 genomic DNA using primers oMK168 and oMK167
downstream of the pbpF gene	amplified from PY79 genomic DNA using primers oMK170 and oMK171
upstream of the amyE gene	amplified from PY79 genomic DNA using primers oMD191 and oMD108
tetracyclin-resistance cassette loxP-tet-loxP	amplified from pWX470 using primers oSW40 and oSW42
xylR gene and the pXylA promoter with an optimized RBS	amplified from pDR150 using primers oSW38 and oSW39
accDA coding region	amplified from PY79 genomic DNA using primers oSKH071 and oSK072
downstream of the amyE gene	amplified from PY79 genomic DNA using primers oMD196 and oMD197

### Sheet: strains
Name	Genotype	Reference
PY79	Wild type strain	-
bAB56	mciZ::spec-pHyperSpank-mciZ	this study
bMD586	yhdG::cat pHyperSpank-ponA, ponA::kan	Dion, et al., 2019
bKY42	ponA::kan	this study
bSW164	pbpD::lox72, pbpG::lox72, pbpF::lox72, ponA::kan, amyE::spec-pSpac-mciZ	this study
bYS19	mreB::mreB-msfGFPsw, amyE::spec	Dion, et al., 2019
bSW305	amyE::tet-pXyl-accDA	this study
bMK258	pbpD::erm	this study
bMK270	pbpF::erm	this study
bMK260	pbpG::erm	this study
bMD599	ponA::kan	Dion, et al., 2019
bMK259	pbpD::lox72	this study
bMK269	pbpD::lox72, pbpG::erm	this study
bMK273	pbpD::lox72, pbpG::lox72	this study
bMK275	pbpD::lox72, pbpG::lox72, pbpF::erm	this study
bMK276	pbpD::lox72, pbpG::lox72, pbpF::lox72	this study
bSW99	amyE::spec-pSpac-mciZ	Hussain, et al., 2018
bSW160	pbpD::lox72, pbpG::lox72, pbpF::lox72, amyE::spec-pSpac-mciZ	this study
