## Supplementary file3 for "Cell-envelope synthesis is required for surface-to-mass coupling, which determines dry-mass density in *Bacillus subtilis*"

### Sheet: Feuil1
Composition	% of total dry weight (Reference)	Refraction increment [mL/g] (Reference)	Wavelength (nm)
Protein	53 (Bishop et al., 1967)	0.185 (Barer, 1956)	546/589
RNA	18 (Bishop et al., 1967)	0.168-0.194 (Barer, 1956)	546/589
Cell wall	14 (this study)	0.18 (Marquis, 1973)	589
Lipids	5.2 (Bishop et al., 1967)	0.16 (Theisen, 2000) *	not given
DNA	2.6 (Bishop et al., 1967)	0.17-0.2 (Barer, 1956)	546/589
Others **	7.2	0.12-0.14 (Barer and Joseph, 1954) ***	-
Total	100	0.175 ~ 0.182
* We used the refraction increment of phospholipid.
** We assumed ions and carbohydrates as 'Others'
*** The refraction increment of potassium ion (0.12) and carbohydrates (0.14) were used.
